# Molecular determinants of antibody-mediated priming to enhance detection of ctDNA

**DOI:** 10.64898/2026.01.27.701975

**Authors:** Shervin Tabrizi, Claire Sullivan, Kasturi Chakraborty, Carmen Martin-Alonso, Zhenyi An, Lily Gao, Daniel M. Kim, Savan K. Patel, Timothy Blewett, Justin Rhoades, Ruolin Liu, Sahil Patel, Kan Xiong, Andjela Crnjac, Sangeeta N. Bhatia, Viktor A. Adalsteinsson, J. Christopher Love

## Abstract

Liquid biopsies can enable cancer detection and monitoring yet remain limited by low concentrations of ctDNA. To address this limitation, we previously introduced a monoclonal antibody (mAb) “priming agent” that transiently increased the concentration of ctDNA in blood. Here, we investigated the molecular features that drive this effect. In a panel of novel mAbs that bound cfDNA, both those targeting dsDNA and those targeting mononucleosomes increased the concentration of ctDNA. mAbs with high avidity to dsDNA performed best, suggesting dsDNA as the key binding target. One agent preserved short, biologically informative molecules of cfDNA typically depleted at baseline. The Fc domain was dispensable, as F(ab’)2 fragments retained priming activity. Leveraging these insights, we engineered single-chain agents using the dsDNA binding domain sso7d, expanding priming strategies beyond immunoglobulins. This study identifies the molecular features and general design principles for mAb-based priming agents to enhance recovery and detection of ctDNA.

**Significance:** Low concentration of ctDNA limits the sensitivity of liquid biopsies in many applications. This study shows how engineered antibodies and other dsDNA-binding molecules can inhibit clearance of ctDNA from the bloodstream and increase concentration of ctDNA in a blood draw, and identifies the key features that enable this activity. Modulation of cfDNA in the bloodstream using these agents can increase recovery of ctDNA and improve the performance of liquid biopsies for cancer detection.
