## Supplementary Tables for "Molecular determinants of antibody-mediated priming to enhance detection of ctDNA": Supplementary Table 1.xlsx

### Sheet: Sheet1
mAb	Heavy Chain	Light Chain
dsDNA Binders
aST3	QVQLQQSEAELARPGASVKMSCKASGYTFTRYWMQWVKQRPGQALDWIGAIYPGNSNTNYNQKFKDKAKLTAVTSASTAYMELSSLTSEDSAVYYCARRHYYANNYAMDYWGQGTSVTVSSAKTTAPSVYPLAPVCGDTTGSSVTLGCLVKGYFPEPVTLTWNSGSLSSGVHTFPAVLQSDLYTLSSSVTVTSSTWPSQSITCNVAHPASSTKVDKKIEPRGPTIKPCPPCKCPAPNAAGGPSVFIFPPKIKDVLMISLSPMVTCVVVDVSEDDPDVQISWFVNNVEVLTAQTQTHREDYNSTLRVVSALPIQHQDWMSGKEFKCKVNNKDLGAPIERTISKPKGSVRAPQVYVLPPPEEEMTKKQVTLTCMVTDFMPEDIYVEWTNNGKTELNYKNTE…	QIVLTQSPAIMSASPGEKVTMTCSASSSVSYMHWYQQKSGTSPKRWIYDTSKLASGVPARFSGSGSGTSYSLTISSMEAEDSATYYCQQWSSNPPTFGAGTKLELKRADAAPTVSIFPPSSEQLTSGGASVVCFLNNFYPKDINVKWKIDGSERQNGVLNSWTDQDSKDSTYSMSSTLTLTKDEYERHNSYTCEATHKTSTSPIVKSFNRNEC*
DNA1	LESGGGLVQPGGSLRLSCAGSGFTFSSYAMSWVRQAPGKGLEWVSSISGSGGSTYYADSVKGRFTISRDNSKKTLYLQMNSLRAEDTAIYYCARKRGRTTVSWGLVYFDYWGQGTVVTVSSAKTTAPSVYPLAPVCGDTTGSSVTLGCLVKGYFPEPVTLTWNSGSLSSGVHTFPAVLQSDLYTLSSSVTVTSSTWPSQSITCNVAHPASSTKVDKKIEPRGPTIKPCPPCKCPAPNAAGGPSVFIFPPKIKDVLMISLSPMVTCVVVDVSEDDPDVQISWFVNNVEVLTAQTQTHREDYNSTLRVVSALPIQHQDWMSGKEFKCKVNNKDLGAPIERTISKPKGSVRAPQVYVLPPPEEEMTKKQVTLTCMVTDFMPEDIYVEWTNNGKTELNYKNTE…	ELTQSPGTLSLSPGERATLSCRASHSVSRAYLAWYQQKPGQAPRLLIYGTSSRATGIPDRFSGSGSGTDFTLTISRLEPEDFAVYYCQQYGGSPWFGQGTKVELKRADAAPTVSIFPPSSEQLTSGGASVVCFLNNFYPKDINVKWKIDGSERQNGVLNSWTDQDSKDSTYSMSSTLTLTKDEYERHNSYTCEATHKTSTSPIVKSFNRNEC*
DNA2	QVQLQQPGAELVKPGASVKLSCKASGYTFTRFWINWVRQRPGQGLEWIGNIYPGSSSINYNEKFKNKATLTVDTSSSTAYMQLSSLTSDDSAVYYCARRRYRSSYAMDYWGQGTSVTVSSAKTTAPSVYPLAPVCGDTTGSSVTLGCLVKGYFPEPVTLTWNSGSLSSGVHTFPAVLQSDLYTLSSSVTVTSSTWPSQSITCNVAHPASSTKVDKKIEPRGPTIKPCPPCKCPAPNAAGGPSVFIFPPKIKDVLMISLSPMVTCVVVDVSEDDPDVQISWFVNNVEVLTAQTQTHREDYNSTLRVVSALPIQHQDWMSGKEFKCKVNNKDLGAPIERTISKPKGSVRAPQVYVLPPPEEEMTKKQVTLTCMVTDFMPEDIYVEWTNNGKTELNYKNTEP…	DIVLTQSPPSLAVSLGQRATISCRASKSVSTSNYSYMYWYQQKPGQPPKLLIKYASSLESGVPARFSGSGSGTDFTLNIHPVEEEDAATYYCQHSREFPFTFGTGTKLEIKRADAAPTVSIFPPSSEQLTSGGASVVCFLNNFYPKDINVKWKIDGSERQNGVLNSWTDQDSKDSTYSMSSTLTLTKDEYERHNSYTCEATHKTSTSPIVKSFNRNEC*
DNA3	LESGGDLVQPGGSLRLSCAASGFTFSSYAMSWVRQAPGKGLEWVSTISGSGGSTYYADSVKGRFTISRDNSKNTLYLQMNSLRAEDTAVYYCARGRGYSKSKYFDSWGQGTLVTVSSAKTTAPSVYPLAPVCGDTTGSSVTLGCLVKGYFPEPVTLTWNSGSLSSGVHTFPAVLQSDLYTLSSSVTVTSSTWPSQSITCNVAHPASSTKVDKKIEPRGPTIKPCPPCKCPAPNAAGGPSVFIFPPKIKDVLMISLSPMVTCVVVDVSEDDPDVQISWFVNNVEVLTAQTQTHREDYNSTLRVVSALPIQHQDWMSGKEFKCKVNNKDLGAPIERTISKPKGSVRAPQVYVLPPPEEEMTKKQVTLTCMVTDFMPEDIYVEWTNNGKTELNYKNTEPVLD…	ELQDPVVSVALGQTVRITCQGDSLRSYYPSWYQQKPGQAPVLVIYGKNNRPSGIPDRFSGSSSGNTASLTITGAQAEDEADYYCNSRDSSGNHWVFGGGTKLTVLGRADAAPTVSIFPPSSEQLTSGGASVVCFLNNFYPKDINVKWKIDGSERQNGVLNSWTDQDSKDSTYSMSSTLTLTKDEYERHNSYTCEATHKTSTSPIVKSFNRNEC*
DNA4	QVQLQQSEAELARPGASVKMSCKASGYTFTRYWMHWVKQRPGQALEWIGAIYPGNSDTNYNQKFKGKAKLTAVTSASTAYMELSSLASEDSAVYYCARSRYRGYSMDYWGQGTSVTVSSAKTTAPSVYPLAPVCGDTTGSSVTLGCLVKGYFPEPVTLTWNSGSLSSGVHTFPAVLQSDLYTLSSSVTVTSSTWPSQSITCNVAHPASSTKVDKKIEPRGPTIKPCPPCKCPAPNAAGGPSVFIFPPKIKDVLMISLSPMVTCVVVDVSEDDPDVQISWFVNNVEVLTAQTQTHREDYNSTLRVVSALPIQHQDWMSGKEFKCKVNNKDLGAPIERTISKPKGSVRAPQVYVLPPPEEEMTKKQVTLTCMVTDFMPEDIYVEWTNNGKTELNYKNTEPV…	DVVMTQTPLSLPVSLGDQASVSCRSSQSLVHSYGNTYLHWYLQKPGQSPKLLIYKLSNRFSGVPDRFSGSGSGTDFTLKISRVEAEDLGVYFCSQSTHVPWTFGGGTKLEIKRADAAPTVSIFPPSSEQLTSGGASVVCFLNNFYPKDINVKWKIDGSERQNGVLNSWTDQDSKDSTYSMSSTLTLTKDEYERHNSYTCEATHKTSTSPIVKSFNRNEC*
MN Binders
MN1	EVNLVESGGGLVQPGGSLSLSCAASGFTFTDYYMNWVRQPPGKALEWLALIRNKANSYTTEYNASVKGRFTISRDNSQNILYLQMNVLRTEDSATYYCSRDPYSRTRSYTMDYWGQGTSVTVSSAKTTAPSVYPLAPVCGDTTGSSVTLGCLVKGYFPEPVTLTWNSGSLSSGVHTFPAVLQSDLYTLSSSVTVTSSTWPSQSITCNVAHPASSTKVDKKIEPRGPTIKPCPPCKCPAPNAAGGPSVFIFPPKIKDVLMISLSPMVTCVVVDVSEDDPDVQISWFVNNVEVLTAQTQTHREDYNSTLRVVSALPIQHQDWMSGKEFKCKVNNKDLGAPIERTISKPKGSVRAPQVYVLPPPEEEMTKKQVTLTCMVTDFMPEDIYVEWTNNGKTELNYK…	DIQMNQSPSSLSVSLGDTVTITCRASQNINIWLSWYQQKPGNIPKLLIYKTSSLHTGVPSRFSGTGSRTDFSLTISSLQPEDIATYYCLQGQTYPRTFGGGTKLGIKRADAAPTVSIFPPSSEQLTSGGASVVCFLNNFYPKDINVKWKIDGSERQNGVLNSWTDQDSKDSTYSMSSTLTLTKDEYERHNSYTCEATHKTSTSPIVKSFNRNEC*
MN2	QVQLKQSGPGLVQPSQSLSITCTVSGFSLTNYGVHWVRQSPGKGLEWLGMIWSGGNTDYNAAFISRLSISKDNSKSQVFFKMNSLQADDTAIYFCARKGLRRAGAMDYWGQGTSVTVSSAKTTAPSVYPLAPVCGDTTGSSVTLGCLVKGYFPEPVTLTWNSGSLSSGVHTFPAVLQSDLYTLSSSVTVTSSTWPSQSITCNVAHPASSTKVDKKIEPRGPTIKPCPPCKCPAPNAAGGPSVFIFPPKIKDVLMISLSPMVTCVVVDVSEDDPDVQISWFVNNVEVLTAQTQTHREDYNSTLRVVSALPIQHQDWMSGKEFKCKVNNKDLGAPIERTISKPKGSVRAPQVYVLPPPEEEMTKKQVTLTCMVTDFMPEDIYVEWTNNGKTELNYKNTEPV…	QAVVTQESALTTSPGGTVILTCRSSTGAVTTSNYANWVQEKPDHLFTGLIGGTSNRAPGVPVRFSGSLIGDKAALTITGAQTEDDAMYFCALWYSTHYVFGGGTKVTVLGRADAAPTVSIFPPSSEQLTSGGASVVCFLNNFYPKDINVKWKIDGSERQNGVLNSWTDQDSKDSTYSMSSTLTLTKDEYERHNSYTCEATHKTSTSPIVKSFNRNEC*
MN3	EVQLQQSGPELVKPGASVKMSCKASGYTFTDSYMNWVKQSHGKSLEWIGRVNPSNGGTSYNQKFKGKATLTVDKSLSTAYMQLNSLTSEDSAVYYCAREDYYGSNFDYWGQGTTLTVSSAKTTAPSVYPLAPVCGDTTGSSVTLGCLVKGYFPEPVTLTWNSGSLSSGVHTFPAVLQSDLYTLSSSVTVTSSTWPSQSITCNVAHPASSTKVDKKIEPRGPTIKPCPPCKCPAPNAAGGPSVFIFPPKIKDVLMISLSPMVTCVVVDVSEDDPDVQISWFVNNVEVLTAQTQTHREDYNSTLRVVSALPIQHQDWMSGKEFKCKVNNKDLGAPIERTISKPKGSVRAPQVYVLPPPEEEMTKKQVTLTCMVTDFMPEDIYVEWTNNGKTELNYKNTEPV…	QIVLTQSPAIMSTSLGERVTMTCTATSSVRSSYLHWYQQKPGSSPKLWIYSTSNLASGVPARFSGSGSGTSYSLTISSMEAEDAATYYCHQYHRSPLTFGAGTKLELKRADAAPTVSIFPPSSEQLTSGGASVVCFLNNFYPKDINVKWKIDGSERQNGVLNSWTDQDSKDSTYSMSSTLTLTKDEYERHNSYTCEATHKTSTSPIVKSFNRNEC*
MN4	QVQLKESGPGLVAPSQSLSITCTVSGFSLTTYGISWVRQPPGKGLEWLGAIWTGGGTSYNSALKSRLSISKDNSKSQVFLKMNSLQTDDTARYYCARNTPQGRRYYFDYWGQGTTLTVSSAKTTAPSVYPLAPVCGDTTGSSVTLGCLVKGYFPEPVTLTWNSGSLSSGVHTFPAVLQSDLYTLSSSVTVTSSTWPSQSITCNVAHPASSTKVDKKIEPRGPTIKPCPPCKCPAPNAAGGPSVFIFPPKIKDVLMISLSPMVTCVVVDVSEDDPDVQISWFVNNVEVLTAQTQTHREDYNSTLRVVSALPIQHQDWMSGKEFKCKVNNKDLGAPIERTISKPKGSVRAPQVYVLPPPEEEMTKKQVTLTCMVTDFMPEDIYVEWTNNGKTELNYKNTEP…	DIQMTQSPASLSASVGETVTITCRASENIYSYLAWYQQKQGKSPQLLVYNAKTLADGVPSRFSGSGSGTQFSLKINSLQFEDFGSYYCQHHYGTPPTLGGGTKLDIKRADAAPTVSIFPPSSEQLTSGGASVVCFLNNFYPKDINVKWKIDGSERQNGVLNSWTDQDSKDSTYSMSSTLTLTKDEYERHNSYTCEATHKTSTSPIVKSFNRNEC*
Non-Binders
NB1	QVQLQQSGPELVKPGASVKISCKASGYEFSRSCMNWVKQGPGKGLEWIGWIYPGDGDIKYNGKFKGRATLTADKSSSTAYMHLSSLTSEGSAVYFCAKGGSYGGSFYALDYWGQGTSVTVSSAKTTAPSVYPLAPVCGDTTGSSVTLGCLVKGYFPEPVTLTWNSGSLSSGVHTFPAVLQSDLYTLSSSVTVTSSTWPSQSITCNVAHPASSTKVDKKIEPRGPTIKPCPPCKCPAPNAAGGPSVFIFPPKIKDVLMISLSPMVTCVVVDVSEDDPDVQISWFVNNVEVLTAQTQTHREDYNSTLRVVSALPIQHQDWMSGKEFKCKVNNKDLGAPIERTISKPKGSVRAPQVYVLPPPEEEMTKKQVTLTCMVTDFMPEDIYVEWTNNGKTELNYKNT…	DIVLTQSPASLAVSLGQRATISCRASQSVSTSAYSYIHWYQQKPGQTPKLLIKYASNLDSGVPARFSGSGSGTDFTLNIHPVEEEDTATYYCQHSWEIPFTFGGGTKLEIKRADAAPTVSIFPPSSEQLTSGGASVVCFLNNFYPKDINVKWKIDGSERQNGVLNSWTDQDSKDSTYSMSSTLTLTKDEYERHNSYTCEATHKTSTSPIVKSFNRNEC*
NB2	QIQLQQSGPELVRPGASVKISCKASGYTFTDYYINWVKQRPGQGLEWIGWIYPGSGNTKYNEKFKGKATLTVDTSSTTAYMQLSSLTSEDSAVYFCARRGRSVYYFDYWGQGTTLTVSSAKTTAPSVYPLAPVCGDTTGSSVTLGCLVKGYFPEPVTLTWNSGSLSSGVHTFPAVLQSDLYTLSSSVTVTSSTWPSQSITCNVAHPASSTKVDKKIEPRGPTIKPCPPCKCPAPNAAGGPSVFIFPPKIKDVLMISLSPMVTCVVVDVSEDDPDVQISWFVNNVEVLTAQTQTHREDYNSTLRVVSALPIQHQDWMSGKEFKCKVNNKDLGAPIERTISKPKGSVRAPQVYVLPPPEEEMTKKQVTLTCMVTDFMPEDIYVEWTNNGKTELNYKNTEPV…	DVVMTQTPLSLPVSLGDQASISCRSSQSLVHSNGNTYLHWYLQKPGQSPKLLIYKVSNRFSGVPDRFSGSGSGTDFTLKISRVEAEDLGVYFCSQSTHVPWTFGGGTKLEIKRADAAPTVSIFPPSSEQLTSGGASVVCFLNNFYPKDINVKWKIDGSERQNGVLNSWTDQDSKDSTYSMSSTLTLTKDEYERHNSYTCEATHKTSTSPIVKSFNRNEC*
NB3	EVQLQQSGPELVKPGASVKMSCKASGYTFTRYVMHWVKQKPGQGLEWIGYINPYNDGTKYNEKFKGKATLTSDKSSSTAYMELSSLTSEDSAVYYCARGTVIGDYYAMDYWGQGASVTVSSAKTTAPSVYPLAPVCGDTTGSSVTLGCLVKGYFPEPVTLTWNSGSLSSGVHTFPAVLQSDLYTLSSSVTVTSSTWPSQSITCNVAHPASSTKVDKKIEPRGPTIKPCPPCKCPAPNAAGGPSVFIFPPKIKDVLMISLSPMVTCVVVDVSEDDPDVQISWFVNNVEVLTAQTQTHREDYNSTLRVVSALPIQHQDWMSGKEFKCKVNNKDLGAPIERTISKPKGSVRAPQVYVLPPPEEEMTKKQVTLTCMVTDFMPEDIYVEWTNNGKTELNYKNTE…	DVVMTQTPLSLSVTIGQPASISCKSSQSLLHSNGKTYLNWLLQRPGQSPKLLIYLVSKLESGIPDRFSGSGSGTDFTLKISRVEVEDLGVYYCLQHTHFPFTFGSGTKLEIKRADAAPTVSIFPPSSEQLTSGGASVVCFLNNFYPKDINVKWKIDGSERQNGVLNSWTDQDSKDSTYSMSSTLTLTKDEYERHNSYTCEATHKTSTSPIVKSFNRNEC*
NB4	LESGGGVVQPGGSLRLSCAASGFTFSSYGMHWVRQAPGKGLEWVAFIRYDGSSKYYADSVKGRFTISRDNSKNTLFLQMNSLRVEDTAVYYCARARWRDYYYYYMDVWGKGTTVTVSSAKTTAPSVYPLAPVCGDTTGSSVTLGCLVKGYFPEPVTLTWNSGSLSSGVHTFPAVLQSDLYTLSSSVTVTSSTWPSQSITCNVAHPASSTKVDKKIEPRGPTIKPCPPCKCPAPNAAGGPSVFIFPPKIKDVLMISLSPMVTCVVVDVSEDDPDVQISWFVNNVEVLTAQTQTHREDYNSTLRVVSALPIQHQDWMSGKEFKCKVNNKDLGAPIERTISKPKGSVRAPQVYVLPPPEEEMTKKQVTLTCMVTDFMPEDIYVEWTNNGKTELNYKNTEPVL…	ELTQPPSVSGPPGQRVTISCTGSSSNIGAGYAVHWYQQLPGTAPKLLIYGNNNRPSGVPDRFSGSKSGTSASLAITGLQTGDEADYYCGTWDPSLSSWVFGGGTKLTVLGRADAAPTVSIFPPSSEQLTSGGASVVCFLNNFYPKDINVKWKIDGSERQNGVLNSWTDQDSKDSTYSMSSTLTLTKDEYERHNSYTCEATHKTSTSPIVKSFNRNEC*
NB5	QVQLQQSGPELVKPGASVKISCKASGYAFEDYWIEWVNQRPGKGLEWIGRIFPGSGDTEFSGRFKGKATLTADESSRTAYMQLSSPTSDESAVYFCARSLRWNFDVWGAGTTVTVSSAKTTAPSVYPLAPVCGDTTGSSVTLGCLVKGYFPEPVTLTWNSGSLSSGVHTFPAVLQSDLYTLSSSVTVTSSTWPSQSITCNVAHPASSTKVDKKIEPRGPTIKPCPPCKCPAPNAAGGPSVFIFPPKIKDVLMISLSPMVTCVVVDVSEDDPDVQISWFVNNVEVLTAQTQTHREDYNSTLRVVSALPIQHQDWMSGKEFKCKVNNKDLGAPIERTISKPKGSVRAPQVYVLPPPEEEMTKKQVTLTCMVTDFMPEDIYVEWTNNGKTELNYKNTEPVLD…	DIKMTQSPSAMSASLGERVTITCKASQDIKSYLSWFQQRPGKSPQTLIYRANRLMNGVPSRFSGSGSGQDFSLTISSLEYADMGIYYCLQCDEFPYTFGGGTKLEIKRADAAPTVSIFPPSSEQLTSGGASVVCFLNNFYPKDINVKWKIDGSERQNGVLNSWTDQDSKDSTYSMSSTLTLTKDEYERHNSYTCEATHKTSTSPIVKSFNRNEC*
NB6	QVQLQQSGPELVKPGASVKISCKASGYAFEDYWIDWVKQRPGKGLEWIGRIFPGSGNTEFSGRFKGKATLTADESSSTAYMQLSSPTSDGSAVYFCVRSLRWNFDVWGAGTTVTVSSAKTTAPSVYPLAPVCGDTTGSSVTLGCLVKGYFPEPVTLTWNSGSLSSGVHTFPAVLQSDLYTLSSSVTVTSSTWPSQSITCNVAHPASSTKVDKKIEPRGPTIKPCPPCKCPAPNAAGGPSVFIFPPKIKDVLMISLSPMVTCVVVDVSEDDPDVQISWFVNNVEVLTAQTQTHREDYNSTLRVVSALPIQHQDWMSGKEFKCKVNNKDLGAPIERTISKPKGSVRAPQVYVLPPPEEEMTKKQVTLTCMVTDFMPEDIYVEWTNNGKTELNYKNTEPVLD…	DIKMTQSPSAMSASLGERVTITCKASQDINSYLSWFQQRPGKSPQTLIYRANRLMNGVPSRFSGSGSGQDFSLTISTLEYADMGIYYCLQYDELPYTFGGGTKLEIKRADAAPTVSIFPPSSEQLTSGGASVVCFLNNFYPKDINVKWKIDGSERQNGVLNSWTDQDSKDSTYSMSSTLTLTKDEYERHNSYTCEATHKTSTSPIVKSFNRNEC*
sso7d Variants
mono-sso7d	HC: ATVKFKYKGEEKEVDISKIKKVWRVGKMISFTYDEGGGKTGRGAVSEKDAPKELLQMLEKQKKGGGGSGGGGSGGGGSGGGGSGGGGSEPRGPTIKPCPPCKCPAPNAAGGPSVFIFPPKIKDVLMISLSPMVTCVVVDVSEDDPDVQISWFVNNVEVLTAQTQTHREDYNSTLRVVSALPIQHQDWMSGKEFKCKVNNKDLGAPIERTISKPKGSVRAPQVYVLPPPEEEMTKKQVTLSCAVTDFMPEDIYVEWTNNGKTELNYKNTEPVLDSDGSYFMVSKLRVEKKNWVERNSYSCSVVHEGLHNHHTTKSFSRTPGK*	NA
	Truncated FC: EPRGPTIKPCPPCKCPAPNAAGGPSVFIFPPKIKDVLMISLSPMVTCVVVDVSEDDPDVQISWFVNNVEVLTAQTQTHREDYNSTLRVVSALPIQHQDWMSGKEFKCKVNNKDLGAPIERTISKPKGSVRAPQVYVLPPPEEEMTKKQVTLWCMVTDFMPEDIYVEWTNNGKTELNYKNTEPVLDSDGSYFMYSKLRVEKKNWVERNSYSCSVVHEGLHNHHTTKSFSRTPGK*
bi-sso7d	ATVKFKYKGEEKEVDISKIKKVWRVGKMISFTYDEGGGKTGRGAVSEKDAPKELLQMLEKQKKGGGGSGGGGSGGGGSGGGGSGGGGSEPRGPTIKPCPPCKCPAPNAAGGPSVFIFPPKIKDVLMISLSPMVTCVVVDVSEDDPDVQISWFVNNVEVLTAQTQTHREDYNSTLRVVSALPIQHQDWMSGKEFKCKVNNKDLGAPIERTISKPKGSVRAPQVYVLPPPEEEMTKKQVTLTCMVTDFMPEDIYVEWTNNGKTELNYKNTEPVLDSDGSYFMYSKLRVEKKNWVERNSYSCSVVHEGLHNHHTTKSFSRTPGK*	NA
tetra-sso7d	ATVKFKYKGEEKEVDISKIKKVWRVGKMISFTYDEGGGKTGRGAVSEKDAPKELLQMLEKQKKGGGGSGGGGSGGGGSATVKFKYKGEEKEVDISKIKKVWRVGKMISFTYDEGGGKTGRGAVSEKDAPKELLQMLEKQKKGGGGSGGGGSGGGGSGGGGSGGGGSEPRGPTIKPCPPCKCPAPNAAGGPSVFIFPPKIKDVLMISLSPMVTCVVVDVSEDDPDVQISWFVNNVEVLTAQTQTHREDYNSTLRVVSALPIQHQDWMSGKEFKCKVNNKDLGAPIERTISKPKGSVRAPQVYVLPPPEEEMTKKQVTLTCMVTDFMPEDIYVEWTNNGKTELNYKNTEPVLDSDGSYFMYSKLRVEKKNWVERNSYSCSVVHEGLHNHHTTKSFSRTPGK*	NA
