## Supplementary Tables for "Molecular determinants of antibody-mediated priming to enhance detection of ctDNA": Supplementary Table 2.xlsx

### Sheet: Sheet1
mAb	Species	VL type	# R residues in CDR's	# K residues in CDR's	Germline V Gene	HC CDR1	HC CDR2	HC CDR3	LC CDR1	LC CDR2	LC CDR3
aST3	mouse	kappa	2	3	J558.3.90	RYWMQ	AIYPGNSNTNYNQKFKD	RHYYANNYAMDY	SASSSVSYMH	DTSKLAS	QQWSSNPPT
DNA1	human	kappa	5	2	VH3‑23	SYAMS	SISGSGGSTYYADSVKG	KRGRTTVSWGLVYFDY	RASHSVSRAYLA	GTSSRAT	QQYGGSPW
DNA2	mouse	kappa	6	3	V6	RFWIN	NIYPGSSSINYNEKFKN	RRYRSSYAMDY	RASKSVSTSNYSYMY	YASSLES	QHSREFPFT
DNA3	human	lambda	4	4	VH3‑23	SYAMS	TISGSGGSTYYADSVKG	GRGYSKSKYFDS	QGDSLRSYYPS	GKNNRPS	NSRDSSGNHWV
DNA4	mouse	kappa	5	3	J558.3.90	RYWMH	AIYPGNSDTNYNQKFKG	SRYRGYSMDY	RSSQSLVHSYGNTYLH	KLSNRFS	SQSTHVPWT
MN1	mouse	kappa	5	3	S107.3.62	DYYMN	LIRNKANSYTTEYNASVKG	DPYSRTRSYTMDY	RASQNINIWLS	KTSSLHT	LQGQTYPRT
MN2	mouse	lambda	4	1	VHQ52.a12.33	NYGVH	MIWSGGNTDYNAAFIS	KGLRRAGAMDY	RSSTGAVTTSNYAN	GTSNRAP	ALWYSTHYV
MN3	mouse	kappa	3	2	J558.3	DSYMN	RVNPSNGGTSYNQKFKG	EDYYGSNFDY	TATSSVRSSYLH	STSNLAS	HQYHRSPLT
MN4	mouse	kappa	3	4	Q52.9.29	TYGIS	AIWTGGGTSYNSALKS	NTPQGRRYYFDY	RASENIYSYLA	NAKTLAD	LGGGTKLDIK
NB1	mouse	kappa	2	3	J558.85.191	RSCMN	WIYPGDGDIKYNGKFKG	GGSYGGSFYALDY	RASQSVSTSAYSYIH	YASNLDS	QHSWEIPFT
NB2	mouse	kappa	4	4	J558.87.193	DYYIN	WIYPGSGNTKYNEKFKG	RGRSVYYFDY	RSSQSLVHSNGNTYLH	KVSNRFS	SQSTHVPWT
NB3	mouse	kappa	1	6	J558.47	RYVMH	YINPYNDGTKYNEKFKG	GTVIGDYYAMDY	KSSQSLLHSNGKTYLN	LVSKLES	LQHTHFPFT
NB4	human	lambda	4	2	COS‑3/BHGH1+	SYGMH	FIRYDGSSKYYADSVKG	ARWRDYYYYYMDV	TGSSSNIGAGYAVH	GNNNRPS	GTWDPSLSSWV
NB5	mouse	lambda	5	3	J558.85.191	DYWIE	RIFPGSGDTEFSGRFKG	SLRWNFDV	KASQDIKSYLS	RANRLMN	LQCDEFPYT
NB6	mouse	lambda	5	2	J558.85.191	DYWID	RIFPGSGNTEFSGRFKG	SLRWNFDV	KASQDINSYLS	RANRLMN	LQYDELPYT
