## Supplementary Tables for "Molecular determinants of antibody-mediated priming to enhance detection of ctDNA": Supplementary Table 3.xlsx

### Sheet: Supplementary Table 2
binder name	binding target	r_2	kon	koff	Kd	kon_min	kon_max	koff_min	koff_max
aST3	dsDNA	0.9906	203070	9.387e-4	4.62e-9	201428	204718	9.32e-4	9.454e-4
DNA1	dsDNA	0.9995	36215	1.878e-4	5.19e-9	35895	36535	1.859e-4	1.896e-4
DNA2	dsDNA	0.9918	255339	0.00126	4.934e-9	253502	257182	0.001253	0.001267
DNA3	dsDNA	0.9953	224.2	0.07795	3.477e-4	0	813.6	0.03117	0.03139
DNA4	dsDNA	0.9925	493.3	0.1759	3.567e-4	0	6451	0.0713	0.07448
MN1	dsDNA	NB	NB	NB	NB	NB	NB	NB	NB
MN2	dsDNA	NB	NB	NB	NB	NB	NB	NB	NB
MN3	dsDNA	NB	NB	NB	NB	NB	NB	NB	NB
MN4	dsDNA	NB	NB	NB	NB	NB	NB	NB	NB
mono-sso7d	dsDNA	0.973	24.61	0.01382	5.615e-4	0	44.1	0.01361	0.01403
bi-sso7d	dsDNA	0.9775	801787	0.002257	2.82e-9	792617	811036	0.002237	0.002278
tetra-sso7d	dsDNA	0.9968	327374	1.459e-4	4.46e-10	325890	328861	1.427e-4	1.49e-4
aST3	NCP_BLI	0.986	338962	0.005194	1.53e-8	333887	344066	0.005143	0.005246
DNA1	NCP_BLI	0.9988	105343	6.201e-4	5.89e-9	104802	105883	6.173e-4	6.228e-4
DNA2	NCP_BLI	0.9779	489014	0.003078	6.294e-9	482407	495671	0.003044	0.003112
DNA3	NCP_BLI	0.9828	26.84	0.0165	6.146e-4	0	381.4	0.008329	0.008696
DNA4	NCP_BLI	0.9783	2830	0.1135	4.011e-5	0	369465	0.4349	0.5352
MN1	NCP_BLI	0.9981	971256	1.324e-4	1.36e-10	968559	973956	1.307e-4	1.34e-4
MN2	NCP_BLI	0.974	1308018	5.727e-4	4.38e-10	1297956	1318122	5.673e-4	5.781e-4
MN3	NCP_BLI	0.9877	1230281	1.61e-4	1.3100000000000001e-10	1223308	1237278	1.573e-4	1.648e-4
MN4	NCP_BLI	0.9851	1247443	4.063e-4	3.26e-10	1239672	1255250	4.018e-4	4.107e-4
mono-sso7d	NCP_BLI	NB	NB	NB	NB	NB	NB	NB	NB
bi-sso7d	NCP_BLI	0.9893	932.8	0.1148	1.231e-4	0	1299	0.1121	0.1176
tetra-sso7d	NCP_BLI	0.8965	452016	0.001484	3.28e-9	443884	460262	0.001459	0.001509
NB: no binding
