## Supplementary Tables for "Molecular determinants of antibody-mediated priming to enhance detection of ctDNA": Supplementary Table 4.xlsx

### Sheet: top20_motif
End-motif	Higher or Lower after priming	PBS Freq (%)	aST3		DNA1		DNA2
			Freq (%)	adj. p-value	Freq (%)	adj. p-value	Freq (%)	adj. p-value
CAGA	Higher	0.35602	0.506802	3.57209e-07	0.378193	1	0.532635	1.66049e-08
CAGG	Higher	0.413913	0.598929	2.73622e-09	0.470487	0.0380278	0.620808	2.12756e-10
CCGA	Higher	0.42478	0.544382	0.00519326	0.502182	0.168748	0.656115	4.01953e-07
CGGA	Higher	0.447997	0.525926	0.476113	0.46002	1	0.681631	2.20371e-05
CTAA	Higher	0.348242	0.512954	0.00493011	0.398854	1	0.414579	0.89718
CTAC	Higher	0.290619	0.445606	3.40462e-05	0.354817	0.212109	0.364153	0.0672779
CTAG	Higher	0.347963	0.569338	1.18611e-07	0.436625	0.025952	0.501037	2.50724e-05
CTCG	Higher	0.367996	0.520432	0.000473276	0.502071	0.00315439	0.443062	0.166619
CTGA	Higher	0.313494	0.485777	1.01262e-06	0.366903	0.284422	0.454374	1.49942e-05
CTGC	Higher	0.269574	0.456665	1.74522e-12	0.355084	3.23317e-06	0.396156	1.82358e-09
CTGG	Higher	0.305852	0.519516	4.29007e-12	0.412838	2.07919e-06	0.487659	7.83092e-11
CTGT	Higher	0.265551	0.414659	5.04103e-08	0.329385	0.00984676	0.359701	4.65407e-05
GTGG	Higher	0.152513	0.21617	7.29942e-09	0.179245	0.00392174	0.203922	1.70215e-07
TCGG	Higher	0.110592	0.129404	1	0.178825	0.00984676	0.145996	0.419632
TCGT	Higher	0.0783868	0.0894731	1	0.115101	0.00285769	0.0972575	0.246336
TTAC	Higher	0.0948454	0.139865	0.00477027	0.125602	0.119721	0.111353	1
TTAG	Higher	0.0841225	0.141721	0.00344164	0.145914	0.00235038	0.128387	0.0283035
TTCA	Higher	0.0801282	0.118788	0.00635046	0.10779	0.110709	0.0880589	1
TTCC	Higher	0.0686708	0.101361	3.40462e-05	0.0960721	0.000603939	0.0731778	1
TTCG	Higher	0.0686236	0.0972164	0.00182997	0.117426	1.72871e-06	0.0875045	0.0565817
TTCT	Higher	0.0584423	0.0887008	0.00315439	0.0812508	0.0492916	0.065264	1
TTGC	Higher	0.0681354	0.100632	0.00894015	0.105755	0.00308078	0.0899538	0.136014
TTGG	Higher	0.0714838	0.114041	0.00566318	0.130413	0.000190252	0.115285	0.0031944
CGAG	Higher	0.676967	0.75243	1	0.627426	1	0.997687	9.08431e-06
AACC	Lower	0.492295	0.338041	1.13584e-06	0.493234	1	0.282043	3.76313e-09
AACG	Lower	0.563553	0.390616	7.56294e-05	0.598504	1	0.313023	1.70215e-07
AACT	Lower	0.559151	0.344791	3.91522e-06	0.588347	1	0.266543	1.66049e-08
AATC	Lower	0.305323	0.234899	0.0117435	0.307308	1	0.17572	3.65082e-06
AATT	Lower	0.308592	0.221506	0.0394974	0.317216	1	0.163011	0.000135826
ACCC	Lower	0.901863	0.583573	5.06322e-05	0.904549	1	0.54908	7.31682e-06
ACCG	Lower	0.872627	0.590598	0.0088609	0.895696	1	0.582243	0.00519326
ACCT	Lower	1.14939	0.622854	2.99674e-06	1.17971	1	0.553568	2.79347e-07
ACTC	Lower	0.615403	0.432968	1.4939e-05	0.617231	1	0.375359	1.23525e-07
ACTT	Lower	0.711557	0.435933	1.04502e-05	0.753806	1	0.375389	2.9524e-07
AGCC	Lower	0.622122	0.452646	0.00169626	0.662454	1	0.389919	1.69842e-05
AGCT	Lower	0.83397	0.503983	7.24598e-05	0.912053	1	0.407104	1.00021e-06
AGTC	Lower	0.527271	0.443184	0.0101044	0.53671	1	0.367422	1.72871e-06
AGTT	Lower	0.615455	0.449049	0.00239426	0.653124	1	0.357053	3.96036e-06
ATCA	Lower	0.174991	0.158695	1	0.192082	1	0.114804	0.000538207
ATCC	Lower	0.20681	0.178112	0.0718599	0.244065	0.0124497	0.127601	2.56653e-07
ATCG	Lower	0.195119	0.18064	0.24021	0.242324	1.42025e-06	0.130945	2.73622e-09
ATCT	Lower	0.283354	0.196326	0.00197394	0.336398	0.14244	0.140075	1.22366e-06
ATTC	Lower	0.162561	0.151706	1	0.185527	0.90991	0.112809	0.00775329
ATTT	Lower	0.193933	0.156472	0.448648	0.217019	1	0.122582	0.005446
GACT	Lower	0.618829	0.419883	8.00328e-06	0.634551	1	0.366429	1.18611e-07
GATC	Lower	0.440515	0.356116	0.000450193	0.441196	1	0.27766	1.24636e-08
GATT	Lower	0.471954	0.358788	0.0045695	0.481317	1	0.277154	2.0885e-06
GCCT	Lower	0.944043	0.652883	0.00030358	0.959221	1	0.704799	0.0022642
AACA	Lower	0.436829	0.329836	0.00191264	0.415137	1	0.271786	3.23317e-06
AATA	Lower	0.232834	0.190705	0.519051	0.206731	1	0.145679	0.00349583
AATG	Lower	0.273892	0.228753	0.0830469	0.250073	1	0.181086	3.40462e-05
ACAT	Lower	0.454654	0.332055	0.000342306	0.420887	1	0.296531	5.54032e-06
ACCA	Lower	0.787087	0.536189	3.3281e-08	0.724324	0.284261	0.551046	5.04103e-08
ACTA	Lower	0.456709	0.331758	0.000793967	0.411054	0.889667	0.307301	4.99311e-05
ACTG	Lower	0.555047	0.4099	7.3016e-07	0.514665	0.417144	0.386386	4.22937e-08
AGAT	Lower	0.423484	0.366435	0.146072	0.418344	1	0.297514	4.84946e-05
GATA	Lower	0.338901	0.301326	1	0.300656	1	0.238471	0.0064066
